# The neuronal homeobox transcription factor HMX3 is a crucial vulnerability factor in MECOM-negative KMT2A::MLLT3 acute myelomonocytic leukemia

**DOI:** 10.1101/2023.11.07.565950

**Authors:** Saioa Arza-Apalategi, Branco M. H. Heuts, Saskia M. Bergevoet, Roos Meering, Daan Gilissen, Pascal W. T. C. Jansen, Anja Krippner-Heidenreich, Peter J. M. Valk, Michiel Vermeulen, Olaf Heidenreich, Torsten Haferlach, Joop H. Jansen, Joost H. A. Martens, Bert A. van der Reijden

## Abstract

The KMT2A::MLLT3 fusion protein causes acute myeloid leukemia (AML) by activating the oncogenic transcription factor MECOM. However, *MECOM* expression occurs in only half of the KMT2A::MLLT3 cases. By integrating gene expression and enhancer activity data from patient cells, we identified neuronal homeobox transcription factor *HMX3* as cell fate determining factor in *MECOM*-negative KMT2A::MLLT3 AML. *HMX3* expression associated with younger age and KMT2A-rearranged leukemia in large AML cohorts (p<0.002). *HMX3* was not expressed in other major genetic risk groups and healthy blood cells. Transcriptomic analyses revealed that *HMX3* drives cancer-associated *E2F*, *MYC* and cell cycle gene programs. Ectopic *HMX3* expression completely inhibited monocytic but not granulocytic colony formation of healthy CD34^+^ adult cells. Silencing of *HMX3* in KMT2A::MLLT3 AML cell lines and patient cells resulted in cell cycle arrest, monocytic differentiation, and apoptosis. Thus, HMX3 is a leukemia-specific vulnerability that enhances proliferation and blocks differentiation of MECOM-negative KMT2A::MLLT3 leukemia.
