## Supplemental Table 1 for "The neuronal homeobox transcription factor HMX3 is a crucial vulnerability factor in MECOM-negative KMT2A::MLLT3 acute myelomonocytic leukemia"

### Sheet: ANANSE-CAGE results
Table S1. TF prediction results using ANANE-CAGE (MECOM-negative K::M AML versus MECOM-positive K::M AML).
MECOM-positive K::M AML											MECOM-negative K::M AML
factor	influence_score	influence_score_raw	target_score	target_score_scaled	G_score	G_score_scaled	direct_targets	factor_fc			factor	influence_score	influence_score_raw	target_score	target_score_scaled	G_score	G_score_scaled	direct_targets	factor_fc
MECOM	1	199.565	190.297	0.793651	9.26714	1	2670	9.26714			HMX3	1	186.422	175.223	0.733333	11.1992	1	2425	11.1992
ERG	0.99187	242.847	239.067	0.952381	3.77978	0.666667	4317	3.77978			AHR	0.991667	196.567	193.172	0.825	3.395	0.833333	3976	3.395
GATA2	0.98374	273.875	270.636	1	3.23952	0.555556	5999	3.23952			IRF8	0.983333	284.749	282.385	1	2.36397	0.5	6603	2.36397
FOSB	0.97561	260.652	260.652	0.992063	0	0	5474	1.65394			E2F7	0.975	156.051	153.18	0.591667	2.87104	0.666667	1783	2.87104
PBX3	0.96748	245.752	245.752	0.984127	0	0	4872	0.382371			ZBTB33	0.966667	255.386	253.746	0.991667	1.63966	0.166667	5075	1.63966
ELF1	0.95935	244.166	244.166	0.97619	0	0	5397	0.364805			RUNX3	0.958333	173.786	171.702	0.708333	2.0842	0.333333	2200	2.0842
TCF4	0.95122	110.25	106.459	0.198413	3.79118	0.777778	122	3.79118			MEF2D	0.95	226.448	226.448	0.983333	0	0	5322	1.43789
MYB	0.943089	242.71	242.71	0.968254	0	0	5763	0.330428			IKZF1	0.941667	225.914	225.914	0.975	0	0	4981	0.555456
FOS	0.934959	239.143	239.143	0.960317	0	0	4095	1.05291			MYC	0.933333	221.965	221.965	0.966667	0	0	4781	1.391
ZBTB16	0.926829	82.827	78.9182	0.0634921	3.9088	0.888889	10	3.9088			E2F1	0.925	221.793	221.793	0.958333	0	0	4286	1.72059
ETV6	0.918699	235.571	235.571	0.944444	0	0	4890	0.934966			ATF4	0.916667	220.462	220.462	0.95	0	0	3780	0.932922
TFDP2	0.910569	232.209	232.209	0.936508	0	0	5358	1.21019			HSF1	0.908333	220.396	220.396	0.941667	0	0	5025	0.551706
EGR1	0.902439	230.88	230.88	0.928571	0	0	5128	0.327761			CEBPB	0.9	215.592	215.592	0.933333	0	0	4517	0.277058
NFATC2	0.894309	151.7	149.538	0.587302	2.16194	0.333333	1178	2.16194			CEBPG	0.891667	215.376	215.376	0.925	0	0	4950	1.00208
RFX2	0.886179	230.239	230.239	0.920635	0	0	5324	0.623876			TBX19	0.883333	215.146	215.146	0.916667	0	0	5157	1.07535
ETS2	0.878049	225.863	225.863	0.912698	0	0	5240	0.657746			GFI1	0.875	212.38	212.38	0.908333	0	0	4657	0.862962
DDIT3	0.869919	223.979	223.979	0.904762	0	0	5161	0.552583			MEF2C	0.866667	211.445	211.445	0.9	0	0	4834	0.569062
FLI1	0.861789	219.375	219.375	0.896825	0	0	4773	0.400762			SPI1	0.858333	207.94	207.94	0.891667	0	0	4789	0.579779
ZNF586	0.853659	161.708	160.025	0.666667	1.68311	0.222222	1886	1.68311			STAT1	0.85	205.451	205.451	0.883333	0	0	4157	0.644977
ZNF8	0.853659	217.885	217.885	0.888889	0	0	3924	0.00488231			CREB1	0.841667	203.55	203.55	0.875	0	0	4579	0.101412
KLF6	0.845528	217.672	217.672	0.880952	0	0	3094	1.31273			FOSL2	0.833333	202.768	202.768	0.866667	0	0	3856	0.0037633
KLF2	0.837398	216.562	216.562	0.873016	0	0	4964	1.20674			HOXA5	0.825	202.081	202.081	0.858333	0	0	3639	1.33896
TCF12	0.829268	213.08	213.08	0.865079	0	0	3504	0.193178			SP3	0.816667	200.841	200.841	0.85	0	0	3163	0.136054
ATF3	0.821138	212.519	212.519	0.857143	0	0	4831	0.907829			FOXN3	0.808333	200.095	200.095	0.841667	0	0	4336	0.656311
SMAD2	0.813008	207.256	207.256	0.849206	0	0	3930	0.113382			ZBTB7A	0.8	194.577	194.577	0.833333	0	0	3294	1.03523
JUN	0.804878	204.736	204.736	0.84127	0	0	1799	2.09227			FOXN2	0.791667	189.972	189.972	0.816667	0	0	3833	0.527122
MAX	0.796748	202.042	202.042	0.833333	0	0	1121	0.25717			RARA	0.783333	189.968	189.968	0.808333	0	0	3383	0.568968
KLF4	0.788618	200.456	200.456	0.825397	0	0	4163	0.425359			NR3C1	0.775	188.495	188.495	0.8	0	0	3577	0.274831
FOXJ3	0.780488	196.419	196.419	0.81746	0	0	3451	0.204228			ESRRA	0.766667	186.396	186.396	0.791667	0	0	2781	1.22851
LYL1	0.772358	195.533	195.533	0.809524	0	0	4085	0.444736			ZNF148	0.758333	185.494	185.494	0.783333	0	0	3448	0.0199847
KLF7	0.764228	192.518	192.518	0.801587	0	0	4167	0.572274			SP1	0.75	184.205	184.205	0.775	0	0	3157	0.296234
HOXA7	0.756098	186.942	186.942	0.785714	0	0	3887	0.229858			MAZ	0.741667	183.901	183.901	0.766667	0	0	3571	0.87886
E2F3	0.747967	182.625	182.625	0.777778	0	0	3725	0.414778			NFE2L1	0.733333	179.45	179.45	0.758333	0	0	3018	0.533431
SREBF1	0.739837	181.715	181.715	0.769841	0	0	3609	0.647686			ATF5	0.725	176.316	176.316	0.75	0	0	2664	1.31645
NFIL3	0.731707	180.092	180.092	0.761905	0	0	3415	0.294724			IRF1	0.716667	175.727	175.727	0.741667	0	0	1994	0.261831
NFATC3	0.723577	179.916	179.916	0.753968	0	0	3246	0.182047			MXI1	0.708333	172.341	172.341	0.725	0	0	2377	1.54506
RUNX2	0.715447	175.943	175.943	0.746032	0	0	2801	1.23493			ZNF281	0.7	171.804	171.804	0.716667	0	0	2067	0.322173
TFCP2	0.707317	173.268	173.268	0.738095	0	0	1619	0.0228936			TFDP1	0.691667	170.806	170.806	0.7	0	0	2357	0.582586
ZNF24	0.699187	166.12	166.12	0.730159	0	0	3172	0.198609			MAFG	0.683333	170.215	170.215	0.691667	0	0	2257	0.788861
ERF	0.691057	165.755	165.755	0.722222	0	0	2926	0.321787			XBP1	0.675	168.796	168.796	0.683333	0	0	2320	0.0346021
CUX1	0.682927	164.964	164.964	0.714286	0	0	2750	0.539298			USF1	0.666667	166.847	166.847	0.675	0	0	2069	0.829974
HBP1	0.674797	164.573	164.573	0.706349	0	0	2543	0.0332182			KLF10	0.658333	166.831	166.831	0.666667	0	0	2446	0.671601
RUNX1	0.666667	163.221	163.221	0.698413	0	0	2369	0.204429			KLF3	0.65	165.74	165.74	0.658333	0	0	990	0.0733484
ATF7	0.658537	162.51	162.51	0.690476	0	0	2757	0.115933			KLF13	0.641667	165.048	165.048	0.65	0	0	2348	0.623683
MEIS1	0.650407	145.716	144.222	0.571429	1.49414	0.111111	2163	1.49414			ATF1	0.633333	164.892	164.892	0.641667	0	0	2278	0.191671
MEF2A	0.650407	160.79	160.79	0.68254	0	0	2790	0.577339			YY1	0.625	160.9	160.9	0.633333	0	0	1237	0.505955
STAT3	0.642276	160.749	160.749	0.674603	0	0	2771	0.764496			SMAD3	0.616667	159.14	159.14	0.625	0	0	1167	0.175803
ELK4	0.634146	158.455	158.455	0.65873	0	0	2524	0.157335			THAP1	0.608333	158.519	158.519	0.616667	0	0	2025	1.05777
RFX3	0.626016	157.448	157.448	0.650794	0	0	2070	1.11032			IRF9	0.6	155.314	155.314	0.608333	0	0	1664	0.590563
CREBZF	0.617886	157.08	157.08	0.642857	0	0	1161	0.270003			MAFB	0.591667	153.511	153.511	0.6	0	0	1750	0.884237
REST	0.609756	156.673	156.673	0.634921	0	0	2229	0.0850374			E2F4	0.583333	153.137	153.137	0.583333	0	0	1585	0.201828
FOXP1	0.601626	156.074	156.074	0.626984	0	0	2624	0.689795			ZFP3	0.575	152.273	152.273	0.575	0	0	1810	0.230315
ETS1	0.593496	155.523	155.523	0.619048	0	0	2598	0.63775			ELK1	0.566667	150.964	150.964	0.566667	0	0	1749	0.173883
REL	0.585366	155.28	155.28	0.611111	0	0	695	0.126474			GABPA	0.558333	149.875	149.875	0.558333	0	0	970	0.226349
BCL6	0.577236	153.173	153.173	0.603175	0	0	1543	0.836776			NR4A2	0.55	147.091	147.091	0.55	0	0	1695	0.429786
NR2C2	0.569106	151.43	151.43	0.595238	0	0	1075	0.291998			SREBF2	0.541667	145.249	145.249	0.541667	0	0	885	0.124136
SP100	0.560976	146.444	146.444	0.579365	0	0	2142	0.228597			NR4A1	0.533333	143.842	143.842	0.533333	0	0	1754	0.793115
ZNF143	0.552846	143.235	143.235	0.563492	0	0	2001	0.321314			NR2C1	0.525	143.69	143.69	0.525	0	0	1656	0.184635
ATF2	0.544715	140.844	140.844	0.555556	0	0	2073	0.559036			CTCF	0.516667	142.467	142.467	0.516667	0	0	1472	0.659429
ZEB1	0.536585	100.232	97.5239	0.103175	2.70843	0.444444	51	2.70843			TFEB	0.508333	140.961	140.961	0.508333	0	0	1030	1.08825
MAFF	0.536585	140.531	140.531	0.547619	0	0	1439	1.26866			RFX8	0.5	140.848	140.848	0.5	0	0	276	0.194377
SP4	0.528455	140.209	140.209	0.539683	0	0	1833	0.202259			HSF2	0.491667	138.918	138.918	0.491667	0	0	1221	1.40622
IRF7	0.520325	139.915	139.915	0.531746	0	0	439	0.447438			TCF3	0.483333	137.954	137.954	0.483333	0	0	1191	1.25259
STAT5A	0.512195	139.627	139.627	0.52381	0	0	1400	1.29907			FOXK1	0.475	137.662	137.662	0.475	0	0	1709	0.600981
NFE2	0.504065	137.268	137.268	0.515873	0	0	1571	1.59033			RFX5	0.466667	135.527	135.527	0.466667	0	0	174	0.370007
FOXO3	0.495935	135.67	135.67	0.507937	0	0	1300	0.205699			CEBPA	0.458333	134.737	134.737	0.458333	0	0	1520	1.15592
ZNF140	0.487805	134.863	134.863	0.5	0	0	1695	0.459359			GMEB2	0.45	132.835	132.835	0.45	0	0	1375	0.688197
RFX7	0.479675	134.757	134.757	0.492063	0	0	810	0.682986			ETV5	0.441667	132.319	132.319	0.441667	0	0	709	2.1352
SOX4	0.471545	134.283	134.283	0.484127	0	0	1600	0.674719			KLF11	0.433333	131.768	131.768	0.433333	0	0	983	1.35447
CEBPE	0.463415	132.326	132.326	0.47619	0	0	618	1.55887			PPARD	0.425	129.263	129.263	0.425	0	0	650	1.35304
ZKSCAN1	0.455285	131.593	131.593	0.468254	0	0	1268	0.367942			SOX7	0.416667	127.99	127.99	0.416667	0	0	575	1.4371
CREM	0.447154	130.811	130.811	0.460317	0	0	585	0.524331			IKZF3	0.408333	127.683	127.683	0.408333	0	0	997	1.28014
TCF7L2	0.439024	130.546	130.546	0.452381	0	0	505	1.48704			MAFK	0.4	126.69	126.69	0.4	0	0	1235	0.536081
ZNF282	0.430894	129.913	129.913	0.444444	0	0	595	0.379653			ETV3	0.391667	124.767	124.767	0.391667	0	0	538	0.816592
FOXJ2	0.422764	129.807	129.807	0.436508	0	0	1583	0.230411			ZNF384	0.383333	123.775	123.775	0.383333	0	0	643	0.375386
NFATC1	0.414634	129.363	129.363	0.428571	0	0	688	1.4708			BACH1	0.375	122.863	122.863	0.375	0	0	1144	0.275282
IRF2	0.406504	127.821	127.821	0.420635	0	0	1886	0.458445			KLF16	0.366667	122.595	122.595	0.366667	0	0	483	1.13268
TGIF1	0.398374	127.373	127.373	0.412698	0	0	1130	0.250572			NFE2L2	0.358333	122.322	122.322	0.358333	0	0	112	0.28637
ZNF136	0.390244	126.792	126.792	0.404762	0	0	472	0.0857551			RXRA	0.35	120.532	120.532	0.35	0	0	658	0.810469
SP2	0.382114	126.446	126.446	0.396825	0	0	1141	0.219307			CEBPD	0.341667	120.285	120.285	0.341667	0	0	361	0.678324
HOXA9	0.373984	124.575	124.575	0.388889	0	0	1388	0.579158			E2F6	0.333333	120.084	120.084	0.333333	0	0	1049	0.254758
STAT2	0.365854	123.928	123.928	0.380952	0	0	960	0.110702			ARNT	0.325	119.676	119.676	0.325	0	0	1067	0.0627864
NFKB1	0.357724	123.777	123.777	0.373016	0	0	403	0.0875943			MLX	0.316667	119.161	119.161	0.316667	0	0	387	0.347274
ATF6	0.349593	123.135	123.135	0.365079	0	0	1392	0.374077			KLF12	0.308333	118.105	118.105	0.308333	0	0	489	2.02349
JUND	0.341463	123.133	123.133	0.357143	0	0	199	0.434537			BHLHE40	0.3	114.512	114.512	0.3	0	0	547	0.284476
TGIF2	0.333333	120.048	120.048	0.349206	0	0	660	0.603158			HIF1A	0.291667	113.697	113.697	0.291667	0	0	682	0.0475805
ELF2	0.325203	119.936	119.936	0.34127	0	0	736	0.0596488			FOXK2	0.283333	110.92	110.92	0.283333	0	0	754	0.488317
BCL11A	0.317073	119.745	119.745	0.333333	0	0	751	0.0507518			PBX4	0.275	109.926	109.926	0.275	0	0	379	0.250627
SRF	0.308943	119.495	119.495	0.325397	0	0	623	0.10078			SPIB	0.266667	109.737	109.737	0.266667	0	0	193	1.42488
ZBTB17	0.300813	119.45	119.45	0.31746	0	0	772	0.49139			HLX	0.258333	109.262	109.262	0.258333	0	0	182	1.75296
POU2F1	0.292683	119.296	119.296	0.309524	0	0	427	0.355702			HIVEP3	0.25	109.258	109.258	0.25	0	0	185	0.484265
STAT5B	0.284553	118.315	118.315	0.301587	0	0	464	1.42191			MAF	0.241667	106.493	106.493	0.241667	0	0	137	0.871669
JUNB	0.276423	118.046	118.046	0.293651	0	0	457	0.143556			TCF7	0.233333	105.561	105.561	0.233333	0	0	103	0.1082
ZNF274	0.268293	117.315	117.315	0.285714	0	0	460	1.03704			ZNF35	0.225	103.314	103.314	0.225	0	0	71	0.0913341
CREB3L2	0.260163	115.636	115.636	0.277778	0	0	735	0.506778			TEF	0.216667	103.156	103.156	0.216667	0	0	73	1.64027
RELA	0.252033	114.804	114.804	0.269841	0	0	208	0.211422			ETV2	0.208333	102.863	102.863	0.208333	0	0	257	0.424785
CREB5	0.243902	114.658	114.658	0.261905	0	0	365	1.21634			RARG	0.2	102.155	102.155	0.2	0	0	234	0.334279
IRF5	0.235772	114.013	114.013	0.253968	0	0	348	0.139236			KLF9	0.191667	100.973	100.973	0.191667	0	0	242	0.765652
GATA1	0.227642	113.787	113.787	0.246032	0	0	310	1.31214			MLXIP	0.183333	99.9858	99.9858	0.183333	0	0	56	0.139724
IRF3	0.219512	112.332	112.332	0.238095	0	0	464	0.17348			ELF4	0.175	99.2004	99.2004	0.175	0	0	460	0.588461
ZNF121	0.211382	109.454	109.454	0.230159	0	0	104	0.183275			ZBTB14	0.166667	97.936	97.936	0.166667	0	0	192	0.888778
NFYA	0.203252	109.002	109.002	0.222222	0	0	505	0.09897			ZNF333	0.158333	95.9923	95.9923	0.158333	0	0	773	0.374677
SMAD4	0.195122	107.707	107.707	0.214286	0	0	162	0.422148			RREB1	0.15	94.7975	94.7975	0.15	0	0	398	0.13004
ZNF76	0.186992	107.54	107.54	0.206349	0	0	267	0.0689379			PRDM4	0.141667	93.8323	93.8323	0.141667	0	0	728	0.167967
NFKB2	0.178862	106.123	106.123	0.190476	0	0	128	0.475645			ELK3	0.133333	93.8029	93.8029	0.133333	0	0	771	1.22091
ZNF263	0.170732	105.937	105.937	0.18254	0	0	112	0.2024			CDC5L	0.125	91.1578	91.1578	0.125	0	0	100	0.136024
RFX1	0.162602	104.816	104.816	0.174603	0	0	495	0.0821274			ENO1	0.116667	88.5363	88.5363	0.116667	0	0	593	0.619413
NRF1	0.154472	104.595	104.595	0.166667	0	0	205	0.028072			STAT6	0.108333	87.6516	87.6516	0.108333	0	0	90	0.227797
KLF5	0.146341	103.654	103.654	0.15873	0	0	382	0.688174			NR2F6	0.1	78.9885	78.9885	0.1	0	0	29	0.877581
ZNF75A	0.138211	103.642	103.642	0.150794	0	0	63	0.212084			OLIG1	0.0916667	78.9205	78.9205	0.0916667	0	0	29	0.030354
RBPJ	0.130081	103.342	103.342	0.142857	0	0	61	0.0216362			E4F1	0.0833333	78.8529	78.8529	0.0833333	0	0	30	0.223008
HIVEP1	0.121951	99.8703	99.8703	0.134921	0	0	61	0.499354			MITF	0.075	78.8362	78.8362	0.075	0	0	24	0.89568
MGA	0.113821	99.8343	99.8343	0.126984	0	0	459	0.334515			KLF1	0.0666667	78.8321	78.8321	0.0666667	0	0	26	1.88293
GTF2I	0.105691	99.7803	99.7803	0.119048	0	0	335	0.0726814			VDR	0.0583333	78.6445	78.6445	0.0583333	0	0	18	0.727348
ZNF711	0.097561	98.3719	98.3719	0.111111	0	0	48	2.12964			NR1H2	0.05	69.9323	69.9323	0.05	0	0	83	0.355557
TCFL5	0.0894309	96.6988	96.6988	0.0952381	0	0	8	0.194989			MYBL2	0.0416667	59.4018	59.4018	0.0416667	0	0	51	0.475166
CREB3	0.0813008	96.2476	96.2476	0.0873016	0	0	27	0.11492			BATF	0.0333333	11.206	11.206	0.0333333	0	0	26	0.0786113
HINFP	0.0731707	92.9087	92.9087	0.0793651	0	0	206	0.110203			DBP	0.025	7.74048	7.74048	0.025	0	0	73	0.0192454
MZF1	0.0650407	89.4168	89.4168	0.0714286	0	0	137	0.191877			ZFX	0.0166667	7.30574	7.30574	0.0166667	0	0	18	0.217219
NFYC	0.0569106	77.9839	77.9839	0.0555556	0	0	34	0.285652			MNT	0.00833333	6.0347	6.0347	0.00833333	0	0	30	0.117969
ASCL2	0.0487805	76.2777	76.2777	0.047619	0	0	223	0.215322			NFIC	0	0	0	0	0	0	11	0.2657
NFYB	0.0406504	59.2807	59.2807	0.0396825	0	0	10	0.44412			TFAP4	0	0	0	0	0	0	2	0.226403
TFE3	0.0325203	54.5539	54.5539	0.031746	0	0	15	0.29022
TP73	0.0243902	28.4922	28.4922	0.0238095	0	0	3	0.276042
PKNOX1	0.0162602	24.1566	24.1566	0.015873	0	0	14	0.510365
USF2	0.00813008	5.05976	5.05976	0.00793651	0	0	2	0.0485755
TAL1	0	0	0	0	0	0	4	0.118069
NR1H3	0	0	0	0	0	0	3	1.3799
ZNF547	0	0	0	0	0	0	3	0.992204
