## Supplemental Table 5 for "The neuronal homeobox transcription factor HMX3 is a crucial vulnerability factor in MECOM-negative KMT2A::MLLT3 acute myelomonocytic leukemia"

### Sheet: Sheet1
Table S5. Patient data.
Patient ID	Sex	Age, year/s	Blast (%)	Tissue	Subgroup	Sample ID	Study	Yi et al. ID	Marneth et al. ID	Prange et al. ID
P1	Male	60	84	BM	MECOM	PV7072
P2	Female	45	45	BM	MECOM	P868	Marneth, A. E. et al. (2018)		P3	AML_MLLAF9_3
P3	Male	25	96	BM	MECOM	L399	Yi, G. et al. (2019) / Marneth, A. E. et al. (2018) / Prange, K. H. M. et al. (2017)	S015TIH1	P1	AML_MLLAF9_1
P4	Female	69	89	BM	HMX3	TH11-030076	Marneth, A. E. et al. (2018)		P6
P5	Male	77	76	BM	HMX3	TH12-040773	Marneth, A. E. et al. (2018)		P7
P6	Female	27	62	BM	HMX3	X006	Marneth, A. E. et al. (2018) / Yi, G. et al. (2019)	S015UGH1	P2	AML_MLLAF9_4
P7	Male	12	98	BM	HMX3	P4297
P8	Male	11	96	BM	HMX3	P4790
