## Supplemental Table 6 for "The neuronal homeobox transcription factor HMX3 is a crucial vulnerability factor in MECOM-negative KMT2A::MLLT3 acute myelomonocytic leukemia"

### Sheet: Sheet1
Table S6. shRNA sequences.
shRNA ID	Sequence
HMX3 KD or HMX3 KD (1)	GCGCTGAAAGTCCAGAGAAGA CTCGAG TCTTCTCTGGACTTTCAGCGC
HMX3 KD (2)	GAATCCAGAGAGGGAGAGAAT CTCGAG ATTCTCTCCCTCTCTGGATTC
HMX3 KD (3)	GTGATGCTCAAAGGAGTAAGT CTCGAG ACTTACTCCTTTGAGCATCAC
Non-targeting	CAACAAGATGAAGAGCACCAA CTCGAG TTGGTGCTCTTCATCTTGTTGT
